# Nitrosative stress under microaerobic conditions triggers inositol metabolism in *Pseudomonas extremaustralis*

**DOI:** 10.1101/2023.10.08.561431

**Authors:** Esmeralda C. Solar Venero, Lucia Giambartolomei, Ezequiel Sosa, Darío Fernández do Porto, Nancy I. López, Paula M. Tribelli

## Abstract

Bacteria are exposed to reactive oxygen and nitrogen species that provoke oxidative and nitrosative stress which can lead to macromolecule damage. Coping with stress conditions involves the adjustment of cellular responses, which helps address metabolic challenges. In this study, we performed a global transcriptomic analysis of the response of *Pseudomonas extremaustralis* to nitrosative stress, induced by S-nitrosoglutathione (GSNO), a nitric oxide donor, under microaerobic conditions. The analysis revealed the upregulation of genes associated with inositol catabolism; a compound widely distributed in nature whose metabolism in bacteria has aroused interest. The RNA-seq data also showed heightened expression of genes involved in essential cellular processes like transcription, translation, amino acid transport and biosynthesis, as well as in stress resistance including iron-dependent superoxide dismutase, alkyl hydroperoxide reductase, thioredoxin, and glutathione S-transferase in response to GSNO. Furthermore, GSNO exposure differentially affected the expression of genes encoding nitrosylation target proteins, encompassing metalloproteins and proteins with free cysteine and /or tyrosine residues. Notably, genes associated with iron metabolism, such as pyoverdine synthesis and iron transporter genes, showed activation in the presence of GSNO, likely as response to enhanced protein turnover. Physiological assays demonstrated that *P. extremaustralis* can utilize inositol proficiently under both aerobic and microaerobic conditions, achieving growth comparable to glucose-supplemented cultures. Moreover, supplementing the culture medium with inositol enhances the stress tolerance of *P. extremaustralis* against combined oxidative-nitrosative stress. Concordant with the heightened expression of pyoverdine genes under nitrosative stress, elevated pyoverdine production was observed when *myo*-inositol was added to the culture medium. These findings highlight the influence of nitrosative stress on proteins susceptible to nitrosylation and iron metabolism. Furthermore, the activation of *myo*-inositol catabolism emerges as a protective mechanism against nitrosative stress, shedding light on this pathway in bacterial systems, and holding significance in the adaptation to unfavorable conditions.
