## Supplementary Table S1 for "Nitrosative stress under microaerobic conditions triggers inositol metabolism in *Pseudomonas extremaustralis*"

### Sheet: A.Differentially expresed genes
	Table S1: Effect of GSNO on gene expression of Pseudomonas extremaustralis. Differentially expressed genes by functional category and fold change. Genes predicted as nitrosilation blank are indicated (X). Genes involved in inositol metabolism are indicated in bold.
Gene	Locus_tag	Function	Fold Change	Blank of Nitrosilation	Category
	PE143B_0119725	Glycine N-methyltransferase (EC 2,1,1,20) @ Sarcosine N-methyltransferase	-1.92		Aminoacid-Secondary metabolites
metE	9	hypothetical protein - methionine synthase (B12-independent) / 5-methyltetrahydropteroyltriglutamate-- homocysteine S-methyltransferase	-1.86		Aminoacid-Secondary metabolites
	6	hypothetical protein - Aminopeptidase N	-1.82		Aminoacid-Secondary metabolites
glnA	20	FIG00955090: hypothetical protein - type I glutamate--ammonia ligase	1.62		Aminoacid-Secondary metabolites
	PE143B_0119230	Threonine dehydrogenase and related Zn-dependent dehydrogenases	1.7	X	Aminoacid-Secondary metabolites
	PE143B_0120960	5-aminopentanamidase (EC 3,5,1,30)	1.8		Aminoacid-Secondary metabolites
hisA	PE143B_0104170	Phosphoribosylformimino-5-aminoimidazole carboxamide ribotide isomerase (EC 5,3,1,16)	1.83		Aminoacid-Secondary metabolites
	PE143B_0109370	Arginase (EC 3,5,3,1)	1.83		Aminoacid-Secondary metabolites
hisH	PE143B_0104160	Imidazole glycerol phosphate synthase amidotransferase subunit (EC 2,4,2,-)	1.88		Aminoacid-Secondary metabolites
ureA	PE143B_0105470	Urease gamma subunit (EC 3,5,1,5)	1.89	X	Aminoacid-Secondary metabolites
	PE143B_0119220	Sarcosine oxidase gamma subunit (EC 1,5,3,1)	1.9		Aminoacid-Secondary metabolites
gltI	PE143B_0108910	Glutamate Aspartate periplasmic binding protein precursor GltI (TC 3,A,1,3,4)	1.92		Aminoacid-Secondary metabolites
	PE143B_0118820	Adenosylhomocysteinase (EC 3,3,1,1)	1.92		Aminoacid-Secondary metabolites
	PE143B_0108390	Phosphoribosylformylglycinamidine cyclo-ligase (EC 6,3,3,1)	1.97		Aminoacid-Secondary metabolites
ansA	PE143B_0124820	L-asparaginase (EC 3,5,1,1)	2.03	X	Aminoacid-Secondary metabolites
glnA	PE143B_0104245	Glutamine synthetase type I (EC 6,3,1,2)	2.03		Aminoacid-Secondary metabolites
glyA	PE143B_0101125	Serine hydroxymethyltransferase (EC 2,1,2,1)	2.27	X	Aminoacid-Secondary metabolites
dmpP	PE143B_0126295	Phenol hydroxylase, FAD- and [2Fe-2S]-containing reductase component DmpP	-2		Carbon metabolism
	PE143B_0103480	4-oxalocrotonate tautomerase (EC 5,3,2,-)	-1.69	X	Carbon metabolism
	PE143B_0116630	Dienelactone hydrolase family	1.71		Carbon metabolism
	21	hypothetical protein - glucose-6-phosphate isomerase	1.71		Carbon metabolism
	PE143B_0110535	GDP-mannose 4,6-dehydratase (EC 4,2,1,47)	1.73		Carbon metabolism
ureB	PE143B_0105455	Urease beta subunit (EC 3,5,1,5)	1.75	X	Carbon metabolism
iolD	PE143B_0113015	Epi-inositol hydrolase (EC 3,7,1,-)	1.75		Carbon metabolism
iolE	PE143B_0113025	Inosose dehydratase (EC 4,2,1,44)	1.83		Carbon metabolism
	PE143B_0111875	hypothetical protein	1.84		Carbon metabolism
iolG2	PE143B_0113005	Myo-inositol 2-dehydrogenase (EC 1,1,1,18)	1.86		Carbon metabolism
cmaB	PE143B_0101155	Coronamic acid synthetase CmaB	1.89	X	Carbon metabolism
	PE143B_0107545	NADPH-dependent glyceraldehyde-3-phosphate dehydrogenase (EC 1,2,1,13)	1.93		Carbon metabolism
	PE143B_0117815	Glucose-6-phosphate isomerase (EC 5,3,1,9)	1.97		Carbon metabolism
	PE143B_0124420	Chorismate--pyruvate lyase (EC 4,1,3,40)	2		Carbon metabolism
	PE143B_0104720	FIGfam138462: Acyl-CoA synthetase, AMP-(fatty) acid ligase / (3R)-hydroxymyristoyl-[ACP] dehydratase (EC 4,2,1,-)	2		Carbon metabolism
iolB	PE143B_0113020	5-deoxy-glucuronate isomerase (EC 5,3,1,-)	2	X	Carbon metabolism
	PE143B_0105465	GCN5-related N-acetyltransferase	2	X	Carbon metabolism
	PE143B_0106820	Dihydrodipicolinate synthase (EC 4,2,1,52)	2.03	X	Carbon metabolism
	PE143B_0119840	Fumarate hydratase class I, aerobic (EC 4,2,1,2)	2.04	X	Carbon metabolism
	PE143B_0115180	Putative thiamine pyrophosphate-requiring enzyme, PA2404 homolog	2.1		Carbon metabolism
	PE143B_0106825	Ribulose-5-phosphate 4-epimerase and related epimerases and aldolases	2.15		Carbon metabolism
	27	hypothetical protein - chorismate lyase	2.7		Carbon metabolism
	PE143B_0113095	Acetoin dehydrogenase E1 component alpha-subunit (EC 1,2,4,-)	3		Carbon metabolism
	PE143B_0104565	NADP-dependent malic enzyme (EC 1,1,1,40)	3.08		Carbon metabolism
ppiC	PE143B_0112090	Peptidyl-prolyl cis-trans isomerase ppiC (EC 5,2,1,8)	1.94		Chaperones
	PE143B_0119395	Peptidyl-prolyl cis-trans isomerase (EC 5,2,1,8)	2.25		Chaperones
	PE143B_0120260	hypothetical protein - Cytochrome c	-1.89		Cytochromes
	PE143B_0122905	Cytochrome oxidase biogenesis protein Cox11-CtaG, copper delivery to Cox1	-1.79		Cytochromes
	PE143B_0105525	Copper metallochaperone, bacterial analog of Cox17 protein	1.64		Cytochromes
	PE143B_0111795	Copper metallochaperone, bacterial analog of Cox17 protein	1.65		Cytochromes
	PE143B_0115485	FIG001154: CcsA-related protein	1.8		Cytochromes
	PE143B_0120640	Cytochrome O ubiquinol oxidase subunit III (EC 1,10,3,-)	2.23		Cytochromes
	PE143B_0120645	Cytochrome O ubiquinol oxidase subunit IV (EC 1,10,3,-)	2.27		Cytochromes
	PE143B_0101055	putative Cytochrome bd2, subunit I	2.91		Cytochromes
ycfH	PE143B_0122140	Putative deoxyribonuclease YcfH	1.79	X	DNA, RNA and nucleotides
guaA	PE143B_0115385	GMP synthase [glutamine-hydrolyzing], amidotransferase subunit (EC 6,3,5,2) / GMP synthase [glutamine-hydrolyzing], ATP pyrophosphatase subunit (EC 6,3,5,2)	1.84		DNA, RNA and nucleotides
dnaC	PE143B_0130485	DNA replication protein DnaC	2		DNA, RNA and nucleotides
	PE143B_0107010	DNA or RNA helicases of superfamily II	2.08		DNA, RNA and nucleotides
	13	hypothetical protein	-181		Hypothetical proteins
	PE143B_0120785	hypothetical protein	-5		Hypothetical proteins
	1	hypothetical protein	-4		Hypothetical proteins
	PE143B_0121535	hypothetical protein	-2.33		Hypothetical proteins
	2	hypothetical protein	-2.3		Hypothetical proteins
	PE143B_0120985	hypothetical protein	-2.24		Hypothetical proteins
	PE143B_0103420	hypothetical protein	-2.17		Hypothetical proteins
	PE143B_0121545	hypothetical protein	-2.17		Hypothetical proteins
	PE143B_0105520	hypothetical protein – DUF2946	-2.12		Hypothetical proteins
	PE143B_0119255	hypothetical protein	-2.09		Hypothetical proteins
	PE143B_0106705	hypothetical protein	-2.08		Hypothetical proteins
	PE143B_0118385	hypothetical protein	-2.08		Hypothetical proteins
	3	hypothetical protein	-2.04		Hypothetical proteins
	PE143B_0100425	hypothetical protein - integrase arm-type DNA-binding domain-containing protein	-2		Hypothetical proteins
	PE143B_0112160	hypothetical protein	-2		Hypothetical proteins
	PE143B_0127420	hypothetical protein - DUF2790 domain-containing protein	-1.97		Hypothetical proteins
	PE143B_0114825	FIG041388: hypothetical protein in PFGI-1-like cluster	-1.91		Hypothetical proteins
	PE143B_0100675	FIG00955339: hypothetical protein - DUF1820 family protein	-1.9		Hypothetical proteins
	7	hypothetical protein	-1.89		Hypothetical proteins
	5	hypothetical protein	-1.88		Hypothetical proteins
	12	hypothetical protein - ORF11CD3 domain-containing protein	-1.86		Hypothetical proteins
	PE143B_0114580	FIG00958400: hypothetical protein - Predicted Fe-S protein YdhL, DUF1289 family	-1.86		Hypothetical proteins
	PE143B_0128225	hypothetical protein - tetratricopeptide repeat protein	-1.84		Hypothetical proteins
	14	hypothetical protein	-1.84		Hypothetical proteins
	PE143B_0128235	hypothetical protein - tetratricopeptide repeat protein	-1.83		Hypothetical proteins
	PE143B_0121635	hypothetical protein	-1.83		Hypothetical proteins
	PE143B_0121785	hypothetical protein - Wzz/FepE/Etk N-terminal domain-containing protein	-1.82		Hypothetical proteins
	8	hypothetical protein	-1.81		Hypothetical proteins
	10	hypothetical protein	-1.81		Hypothetical proteins
	PE143B_0114800	FIG004780: hypothetical protein in PFGI-1-like cluster - DUF2857 domain-containing protein	-1.81		Hypothetical proteins
	PE143B_0128215	hypothetical protein - tetratricopeptide repeat protein	-1.8		Hypothetical proteins
	PE143B_0100890	hypothetical protein	-1.8		Hypothetical proteins
	17	hypothetical protein	-1.78		Hypothetical proteins
	PE143B_0128040	FIG00965780: hypothetical protein	-1.73		Hypothetical proteins
	16	hypothetical protein	-1.73		Hypothetical proteins
	18	hypothetical protein	-1.73		Hypothetical proteins
	PE143B_0129180	hypothetical protein - DUF3383 family protein	-1.73		Hypothetical proteins
	PE143B_0116205	hypothetical protein - DUF4123 domain-containing protein	-1.71		Hypothetical proteins
	19	hypothetical protein - Predicted Zn-dependent protease or its inactivated homolog (DSM) - TldD/PmbA family (2E-UNGS)	-1.7		Hypothetical proteins
	PE143B_0125530	hypothetical protein	-1.68		Hypothetical proteins
	PE143B_0121530	hypothetical protein	1.6		Hypothetical proteins
	25	hypothetical protein	1.6		Hypothetical proteins
	PE143B_0101175	FIG00454528: hypothetical protein	1.7		Hypothetical proteins
	PE143B_0120280	FIG027190: Putative transmembrane protein	1.73		Hypothetical proteins
	PE143B_0116360	COGs COG3558	1.76		Hypothetical proteins
	PE143B_0129280	hypothetical protein	1.8		Hypothetical proteins
	PE143B_0117520	FIG00959158: hypothetical protein - YkgJ family cysteine cluster protein	1.82		Hypothetical proteins
	PE143B_0111115	hypothetical protein - ATPase of the AAA+ class	1.85		Hypothetical proteins
	PE143B_0113880	Orotidine 5'-phosphate decarboxylase (EC 4,1,1,23)	1.86		Hypothetical proteins
	PE143B_0105530	FIG00955840: hypothetical protein - DUF2946 domain-containing protein	1.88		Hypothetical proteins
	PE143B_0128195	FIG00953349: hypothetical protein - MazG-like family protein	2		Hypothetical proteins
	PE143B_0117890	hypothetical protein	2.1		Hypothetical proteins
	PE143B_0127575	FIG00955064: hypothetical protein - PA2817 family protein / dehydrogenase	2.11		Hypothetical proteins
	PE143B_0124200	Na(+) H(+) antiporter subunit C	2.17		Hypothetical proteins
	PE143B_0125205	FIG00957748: hypothetical protein - DUF3820 family protein	2.18		Hypothetical proteins
	26	hypothetical protein	2.25		Hypothetical proteins
	PE143B_0116625	hypothetical protein - hotdog domain-containing protein/ Thioesterase superfamily protein/ PaaI family thioesterase	2.33		Hypothetical proteins
	PE143B_0126380	FIG00954882: hypothetical protein	2.33		Hypothetical proteins
	PE143B_0103755	hypothetical protein - STAS domain -containing protein	4		Hypothetical proteins
irpA	PE143B_0115695	Iron-regulated protein A precursor	1.68		Iron metabolism/Heme groups
	PE143B_0115140	ABC-type Fe3+ transport system, periplasmic component	1.88		Iron metabolism/Heme groups
ybaN	PE143B_0108530	FIG039061: hypothetical protein related to heme utilization	2		Iron metabolism/Heme groups
afuA	PE143B_0111310	Ferric iron ABC transporter, iron-binding protein	2.01		Iron metabolism/Heme groups
ctaB	PE143B_0120650	Heme O synthase, protoheme IX farnesyltransferase (EC 2,5,1,-) COX10-CtaB	2.09		Iron metabolism/Heme groups
	PE143B_0102795	Glycosyl transferase, group 2 family protein	-2		Membrane elements/Lipid metabolism
	PE143B_0104915	hypothetical protein - YceK/YidQ family lipoprotein	-2		Membrane elements/Lipid metabolism
	11	membrane protein, putative	-2		Membrane elements/Lipid metabolism
	PE143B_0102400	FIG00962078: hypothetical protein - lipoprotein	-1.75		Membrane elements/Lipid metabolism
	PE143B_0128560	putative lipoprotein	-1.71		Membrane elements/Lipid metabolism
	PE143B_0106530	lipoprotein, putative	1.64		Membrane elements/Lipid metabolism
	PE143B_0109385	fatty acid desaturase, putative	1.8		Membrane elements/Lipid metabolism
	PE143B_0119890	INTEGRAL MEMBRANE PROTEIN (Rhomboid family)	1.85		Membrane elements/Lipid metabolism
	PE143B_0110530	putative Glycosyl transferase, group 2 family protein( EC:2,- )	1.86	X	Membrane elements/Lipid metabolism
	PE143B_0128970	FIG002473: Protein YcaR in KDO2-Lipid A biosynthesis cluster	1.86	X	Membrane elements/Lipid metabolism
	PE143B_0127235	FIG00954845: hypothetical protein - YeeE/YedE family protein	1.89		Membrane elements/Lipid metabolism
	PE143B_0123600	lipoprotein, putative	2.2		Membrane elements/Lipid metabolism
	PE143B_0126775	Flagellar M-ring protein FliF	-3		Motility and adherence
fliT	PE143B_0126755	hypothetical protein - flagellar protein FliT	-1.83		Motility and adherence
gldF	PE143B_0114510	gliding motility protein GldF	-1.8		Motility and adherence
fliM	PE143B_0126810	Flagellar motor switch protein FliM	-1.69	X	Motility and adherence
motB	PE143B_0126735	Flagellar motor rotation protein MotB	2		Motility and adherence
	PE143B_0103760	Chemotaxis regulator - transmits chemoreceptor signals to flagellar motor components CheY	-2		Others
	PE143B_0106760	Beta-lactamase class C and other penicillin binding proteins	-2		Others
	PE143B_0125585	hypothetical protein - bacteriocin immunity protein	-1.93		Others
	PE143B_0110485	Low molecular weight protein-tyrosine-phosphatase Wzb (EC 3,1,3,48)	1.6		Others
	PE143B_0122855	carbonic anhydrase, family 3	1.63	X	Others
	PE143B_0103865	Mll4293 protein	1.64		Others
	PE143B_0106080	Adenylate kinase (EC 2,7,4,3)	1.72		Others
pelE	PE143B_0125565	Extracellular Matrix protein PelE	1.77		Others
mksE	PE143B_0123205	FIG00961017: hypothetical protein - Mks condensin complex protein MksE	1.94		Others
	PE143B_0116555	Nitrite reductase [NAD(P)H] small subunit (EC 1,7,1,4)	3		Others
hbO	PE143B_0110705	Truncated group II Hemoglobin-like protein HbO	-2.19	X	Oxidative/Nitrosative stress response
	PE143B_0100180	Glutathione S-transferase (EC 2,5,1,18)	-2.18		Oxidative/Nitrosative stress response
yjbI	PE143B_0102860	hypothetical protein - pentapeptide repeat-containing protein/ Uncharacterized protein YjbI, contains	-1.67		Oxidative/Nitrosative stress response
	PE143B_0109905	Glutathione S-transferase (EC 2,5,1,18)	1.68	X	Oxidative/Nitrosative stress response
	PE143B_0125285	Superoxide dismutase [Fe] (EC 1,15,1,1)	1.95	X	Oxidative/Nitrosative stress response
	PE143B_0111145	Thiol-disulfide isomerase and thioredoxins	2.14		Oxidative/Nitrosative stress response
	PE143B_0111245	Alkyl hydroperoxide reductase subunit C-like protein	2.97		Oxidative/Nitrosative stress response
	4 BLR63_RS22120	Mobile element protein - Transposase	-2		Phages and mobile elements
	PE143B_0122075	Phage terminase, small subunit	-1.97		Phages and mobile elements
	PE143B_0129290	NinB-like phage protein	1.6		Phages and mobile elements
ninG	PE143B_0129285	Protein NinG	2		Phages and mobile elements
	PE143B_0118970	TldD family protein, Beta/Gamma-proteobacterial subgroup	1.6		Proteases
	PE143B_0121340	Aspartyl aminopeptidase	1.82		Proteases
pvdM	PE143B_0110365	Putative dipeptidase, pyoverdin biosynthesis PvdM	1.64		Pyoverdines
	PE143B_0115155	ABC transporter in pyoverdin gene cluster, permease component	1.74		Pyoverdines
	PE143B_0117850	L-acetithine 5-monooxygenase (EC 1,13,12,-), PvdA of pyoverdin biosynthesis	1.8	X	Pyoverdines
	PE143B_0115170	FIG049111: Hypothetical protein in pyoverdin gene cluster	1.87		Pyoverdines
	PE143B_0110350	Pyoverdine synthetase PvdF, N5-hydroxyornithine formyltransferase	1.89		Pyoverdines
	PE143B_0110340	Outer membrane ferripyoverdine receptor FpvA, TonB-dependent	2.1		Pyoverdines
	PE143B_0130585	5S RNA	-4.79		Transcription and translation processes
	PE143B_0129925	hcp protein	-3	X	Secretion systems
	PE143B_0102875	VgrG protein	-1.86		Secretion systems
	PE143B_0102910	Uncharacterized protein ImpB	-1.81	X	Secretion systems
	PE143B_0123480	Type III secretion bridge between inner and outermembrane lipoprotein (YscJ,HrcJ,EscJ, PscJ)	-1.78		Secretion systems
	PE143B_0123460	type III secretion protein HrpG	-1.78		Secretion systems
tssA	PE143B_0102915	hypothetical protein - type VI secretion system protein TssA	-1.5		Secretion systems
	PE143B_0129970	hypothetical protein - type VI secretion system-associated protein VasI	1.67		Secretion systems
	PE143B_0119155	Predicted secretion system X protein GspG-like 2	1.67		Secretion systems
	PE143B_0120510	type III effector HopPmaJ(Pto)	1.83		Secretion systems
	PE143B_RS22811	type III secretion apparatus protein, YscD/HrpQ family	2		Secretion systems
	PE143B_0110150	probable transcriptional regulator	-3		Signal transduction and regulation
	PE143B_0102055	Adenylate cyclase (EC 4,6,1,1)	-2		Signal transduction and regulation
	PE143B_0129865	Transcriptional regulator, GntR family	-2	X	Signal transduction and regulation
	PE143B_0119345	regulatory protein, putative	-1.91		Signal transduction and regulation
	PE143B_0100015	transcriptional regulator, MerR family	-1.73	X	Signal transduction and regulation
hdfR	PE143B_0117880	LysR family transcriptional regulator HdfR	1.5	X	Signal transduction and regulation
	23	hypothetical protein - transcriptional regulator, AraC family	1.56		Signal transduction and regulation
	PE143B_0130495	hypothetical protein - Rha family transcriptional regulator	1.82		Signal transduction and regulation
	PE143B_0105305	Transcriptional regulator, LysR family	1.83	X	Signal transduction and regulation
	PE143B_0109010	Transcriptional regulator, IclR family	2	X	Signal transduction and regulation
iolR	PE143B_0113035	Predicted transcriptional regulator of the myo-inositol catabolic operon	2.2	X	Signal transduction and regulation
	PE143B_0123385	sigma factor	-2		Transcription and translation processes
	15	Translation initiation inhibitor	-1.68		Transcription and translation processes
	PE143B_0121325	FIG006220: Hypothetical MbtH-like protein	1.79	X	Transcription and translation processes
gatB	PE143B_0128275	Glutamyl-tRNA(Gln) amidotransferase subunit B (EC 6,3,5,7)	1.81		Transcription and translation processes
	22	hypothetical protein - translation elongation factor 2 (EF-2/EF-G)	1.84		Transcription and translation processes
rapA	PE143B_0106610	RNA polymerase associated protein RapA (EC 3,6,1,-)	1.85		Transcription and translation processes
nusB	PE143B_0123570	Transcription termination protein NusB	1.85		Transcription and translation processes
	PE143B_0123815	SSU ribosomal protein S19p (S15e)	1.94	X	Transcription and translation processes
	PE143B_0105225	SSU ribosomal protein S6p	1.95		Transcription and translation processes
	PE143B_0123745	LSU ribosomal protein L30p (L7e)	1.98	X	Transcription and translation processes
	PE143B_0123770	SSU ribosomal protein S14p (S29e) ## Zinc-independent	2.13	X	Transcription and translation processes
rpsR	PE143B_0105230	SSU ribosomal protein S18p	2.16	X	Transcription and translation processes
	PE143B_0123810	LSU ribosomal protein L22p (L17e)	2.2	X	Transcription and translation processes
rplW	PE143B_0123825	LSU ribosomal protein L23p (L23Ae)	2.35	X	Transcription and translation processes
	PE143B_0123750	SSU ribosomal protein S5p (S2e)	2.35	X	Transcription and translation processes
	PE143B_0123820	LSU ribosomal protein L2p (L8e)	2.47		Transcription and translation processes
rplI	PE143B_0105240	LSU ribosomal protein L9p	2.53	X	Transcription and translation processes
	PE143B_0123725	SSU ribosomal protein S11p (S14e)	2.73	X	Transcription and translation processes
	PE143B_0126955	TRAP dicarboxylate transporter, DctQ subunit, unknown substrate 7	-2.16		Transporters and Channels
	PE143B_0120090	Outer membrane porin, OprD family	-2.14		Transporters and Channels
nanT	PE143B_0100305	Sialic acid transporter (permease) NanT	-2.1		Transporters and Channels
	PE143B_0110430	Tol biopolymer transport system, TolR protein	-2		Transporters and Channels
	PE143B_0111605	Alkanesulfonates ABC transporter ATP-binding protein / Sulfonate ABC transporter, ATP-binding subunit SsuB	-2		Transporters and Channels
	PE143B_0127600	Biopolymer transport protein ExbD/TolR	-1.91		Transporters and Channels
	PE143B_0114950	permease protein of sugar ABC transporter	-1.88		Transporters and Channels
	PE143B_0127605	Ferric siderophore transport system, periplasmic binding protein TonB	-1.75		Transporters and Channels
hisM	PE143B_0103955	Histidine ABC transporter, permease protein HisM (TC 3,A,1,3,1)	1.67		Transporters and Channels
dppA	PE143B_0116850	Dipeptide-binding ABC transporter, periplasmic substrate-binding component (TC 3,A,1,5,2)	1.69		Transporters and Channels
aotM	PE143B_0122480	Arginine/ornithine ABC transporter, permease protein AotM	1.7		Transporters and Channels
	PE143B_0105630	Biotin carboxyl carrier protein of acetyl-CoA carboxylase	1.71		Transporters and Channels
iatA	PE143B_0112995	Inositol transport system ATP-binding protein	1.75		Transporters and Channels
cmeA	PE143B_0112470	RND efflux system, membrane fusion protein CmeA	1.75		Transporters and Channels
chrA	PE143B_0126160	Chromate transport protein ChrA	1.8		Transporters and Channels
aotQ	PE143B_0122490	Arginine/ornithine ABC transporter, periplasmic arginine/ornithine binding protein	1.85		Transporters and Channels
	PE143B_0112705	Predicted cobalt transporter CbtA	1.85		Transporters and Channels
	PE143B_0103975	transport permease protein of gamma-aminobutyrate	1.86		Transporters and Channels
	PE143B_0113270	ABC transporter, ATP-binding protein	1.87	X	Transporters and Channels
	PE143B_0113315	amino acid ABC transporter, periplasmic substrate-binding protein	1.88		Transporters and Channels
	PE143B_0115165	FIG014801: Cation ABC transporter, periplasmic cation-binding protein	1.88		Transporters and Channels
	PE143B_0113275	outer membrane protein, putative	1.93		Transporters and Channels
dppB	PE143B_0116855	Dipeptide transport system permease protein DppB (TC 3,A,1,5,2)	1.93		Transporters and Channels
potD	PE143B_0121130	ABC transporter, periplasmic spermidine putrescine-binding protein PotD (TC 3,A,1,11,1)	1.94		Transporters and Channels
	PE143B_0116845	Outer membrane porin, OprD family	1.95		Transporters and Channels
	PE143B_0122180	Malonyl CoA-acyl carrier protein transacylase (EC 2,3,1,39)	1.99	X	Transporters and Channels
livM	PE143B_0106575	Branched-chain amino acid transport system permease protein LivM (TC 3,A,1,4,1)	2		Transporters and Channels
	24	hypothetical protein - MFS transporter, MHS family, alpha-ketoglutarate permease	2		Transporters and Channels
	PE143B_0119550	Lysine exporter protein (LYSE/YGGA)	2		Transporters and Channels
	PE143B_0103965	amino acid ABC transporter, periplasmic amino acid-binding protein	2.09		Transporters and Channels
	PE143B_0113265	ABC efflux transporter, permease protein	2.11		Transporters and Channels
hisQ	PE143B_0113175	Histidine ABC transporter, permease protein HisQ (TC 3,A,1,3,1)	2.14		Transporters and Channels
	PE143B_0113960	3-oxoacyl-[acyl-carrier-protein] synthase , KASI (EC 2,3,1,41)	2.15	X	Transporters and Channels
	PE143B_0125280	Lysine efflux permease	2.18		Transporters and Channels
hisP	PE143B_0113165	Histidine ABC transporter, ATP-binding protein HisP (TC 3,A,1,3,1)	2.2	X	Transporters and Channels
gltJ	PE143B_0109450	Glutamate Aspartate transport system permease protein GltJ (TC 3,A,1,3,4)	2.2		Transporters and Channels
	PE143B_0125535	Outer membrane porin, OprD family	2.29		Transporters and Channels
	PE143B_0104220	Protein export cytoplasm chaperone protein (SecB, maintains protein to be exported in unfolded state)	2.33		Transporters and Channels
	PE143B_0109280	D-serine/D-alanine/glycine transporter	2.33		Transporters and Channels
	PE143B_0120945	Coenzyme PQQ synthesis protein B	1.63	X	Vitamins and Cofactors
moaB	PE143B_0114225	Molybdenum cofactor biosynthesis protein MoaB	1.76	X	Vitamins and Cofactors
thiG	PE143B_0110860	Thiazole biosynthesis protein ThiG	1.92	X	Vitamins and Cofactors
	PE143B_0105625	Biotin carboxylase of acetyl-CoA carboxylase (EC 6,3,4,14)	2.11	X	Vitamins and Cofactors
	PE143B_0112695	CobW GTPase involved in cobalt insertion for B12 biosynthesis	2.14		Vitamins and Cofactors
	Sequences of differentially expressed transcripts lacking of locus_tag that were numbered from 1 to 27 in the Table
1	gtgatgcctgctccaaatgatggcgttgggcgttgccggcggtttgacttgcatcaagtcgacttgcgccagaggcaagctcagcgacacccggtcgggcctgtcgatcaatccggggatagttga
2	ttggccgtgttgtcagcaatcttcggctcgttggcgagactgcaaagcactgcggcctggtcgatttccagcgcccgcaacagcaaacacgacgtcgataaatacggcagtgactga
3	atgatctatgacggtgaagccattggcctcaagatgctgaatccacttcttacagcatccgcagttagcatctcggtgaacatcgatggccaacgcctgtgctgcttgagcggttga
4	atgcgccgtggcttcgatggattgcccgcgttggtaaaaccaccgccggaagtcgatcccttctccggccagatttttgccttttttggacgacgcggtgatcgcatcaaattgctgtga
5	ttgctctcgcgcctgacgtgcctgttcgtcggcgcgttgctgggcttcctggcgcatttgatccatgttcgagtgcctgaggcgctcgatgtcctgagcggtggcggcgaatga
6	gtgtgcgcgtatgacctacaggaaaatgtccaattgcaaaatcgtcagctgaaaaaaacggcgcactgtgatccaacagcgcgccgttttttttcaacggtgcaatttaagcaaggctcttactga
7	atgagcacgccacccgcaggcaccactcaaaaacggttgttgtcgcgcaatgattatctggcgccattgcccattcccacaggcgaagaaccttctgatgtgctcaataccatctggcgtaaaaacgatgtgtttgtcgacattggtaattacagcatcgcatctgcggtgatgacgatttggcctggtgtgatggtgtttttagccatgtcttacttcacccgaaatttcatccccgacttcagtcagaacattttgatgttgggcttaattatcatggctcttcctgtttttttttaa
8	atggcaaccgtttacgaagtaaccattgatggcggctctcgtgtcgagaccgtaaagggcgaccacatgtatgtagagcgtgagcacttgattatcgaagacggcaaaggtgtttccgtggccatcttcgccacgttcaactccgtgatcgctaagccagtagagcaagagtaa
9	atgagcgactgccatgacttacaactccactgtaggtatcaatggcggccattgtcggcagatgacgatagtgagacaaactcattttattccagatcatcacaagatttactcatgttaaaacccctgcacaccagccccctgtag
10	ttgaccagcaccgcgtctatcgggatcactcaccaggtaggcattctgccaggcggttcgtttttcattgccttgcccgcaaacaaaaacgccctgcgcaaggcaaggcgtgaatga
11	gtggtcgctccgcgcaagctggtgctgatggtgctgctgtcccagggcctttattccttctattggttctacaaacagtgggactgctaccggcagtcgaccggcgcaaaggtattgccgctggtccgagcattcttcgcgatatttttcatttattcgctggtgatgaagatccgggacaagctggcgctcgacggtgtgtcctacccttggcggccgcaaagtcttgccctggggatgatcttcttcgcgctcttgccgtttacctacatctggttcgccgcgcccttgatcacattcatgttggccatctgcctggcgatcgtgcacgtatccctggtcctgcaggtgcagggcgcagtgaaccggatcgaggatgattcccacggtgaggcgaac…
12	gtggcctttgctcgatggctcgatctgaagtttgccgtctggtgcgacctgcatattgatgctctgctgcgcggcgagttgagcgagaagcaggctttcgatcaggcctgcaagcagcttgaggacggccgtcaattggccagcctgcacggaaagggccttgcgaactggaagtgcaagaagcccgcactggagcatcgcgtagacgagatgcgtgaccgcttgcagatggtcctcggcctcgacgccgcgtaa
13	gtgagcaaggcgcctttggtcgacagcgcggctttgttcaataacacaccggatgagctggtagcgagactgcgtcagcgcgggcttgcggtgacgtcctccggcgataacctcaaccagattgcgcagtctgcaaaaatgcagcctgcgcaattgattgccgaactgatgaatgatcgcaagtaa
14	ttgaccattcgttttggccaaggctttgagatcatctctttcaagtccaatcgactggagttctcccaagatttcttgaatgtgttgctgttgcgctttcaacgctctcgataa
15	atggccgatctcgtagaagtggtgagctatcacgtcaacctgaaagagacgatcgacgagttcttgcccgtgaaggctcagtacacggaacgcccgtttcctgcctggtcgatcattggcgtcgaggccctcgcccgtcccgagctcaagatcgaaattcgaagcatcgcagttttcccaacaggcaagtag
16	gtgtttgcttgggtttcggatgtgtctgtcatttcaaacctccaaccgctgtactttttcgaagggcggcaggttgctgctcagcacactcatgatttcgggacgttctcgccacgcgcactggctcagaaggggcagcagacgttcgaggtggcgcccttcatcaatgcccttttctatgagcaggccgaagttatcgaacactgtcggcagctgttcatctcgtag
17	gtgaatatctacgagtacgtcaaggaaattggcggtacggttgtgcgccgggacgaatattttccaccaccttacattccttcgttgttggaattgtccggtgtcgaaaactcctggcgcgatacggaaatgcctattgcccagcagaacgtgaccgccatcgagtacggcgaggaaggcatcctaggcaccgcccagcagtggcagaaatattggctcgctctgcgcaagtggaccgccgataactctgacttccccgacagcagcaagcgccctgtagcgcctacgtga
18	atgagcggccaattgttcgacggttgccaggataaaggcgcggtcactttctttgccttggcccgtgaaatcggacaacactttatcgacttagagagggatcagccgccgttgatgatgcactga
19	gtggtcgaacatggggccttccttgtgggcggctcggcgcgggcaggcgaacagagtaggcctgggctggaagctgatcaagggagggggttttgtggtgtttgttcgggcgctatcgggagcaagccccctcccacctttgaccgagttccaacatga
20	gtgctgagtgcctttggtgtccgtgaagcgcagatcaatccatttaacgtcatgatctttgatgagttgaaccgacttcgacatagtgtcctccgggtggcttcgggctggggtagtggagttagcccttag
21	atgaggggtgcggtagtacgccatcgctgcgggtttccttttattacggggactgcctttaggacacttcaaagcccgaaacatccagtctttcatcaagcaatgggttccggatag
22	atgcacctcgcccatcttgtgacttttgccggtgtaaaaaaggacgcgctcggtggtcgtggttttaccagcatccacgtgagcaacgataccaatgttacggtagcgattaatcggtgtagtacgagccataaagccctcgcaaattga
23	gtgatcactgaggtcggggggcgcagccagggccatgggggtgtacatcagtcaaggacgggtcgccatggtaatcagcgcggcgcgacaatccgagtgatttttcagcagccgcagcgatcactggccgaggttcaaaccgtcagtcggcgcgtgtattgctgcggtacatga
24	atgttgccgaccgatccgctgaagatcgatttgatccggctggaggtggtgcgtgcttttgccggcgcggccgccgaccccagaggcaaggtgttggaattatccatcgaaggatccttcagctag
25	gtgaaaatccctgcctacgcctttttatactgcacggccgccgagctggccggtttcacctggccaggcgggcttgtccacaaggcgagcctgtcacgacgtccttatggctacccgctgtga
26	gtgcatgtcatgagtgtgggaggacgcaagacccctcccacatggttcagcggttttgcaggcactgcccggctcgggcctggcagagtgcaaataaccaacggcgcaaccgcttaa
27	gtgccgcgcggctcagggcgttttgtactgatcggggccggcagatgcaagcacgatcgacacgcggagccggttcctcgcggcaaaagatcagggcgccatggtaagctcgccgcctcttttactgccaatactgacgcaccgtgccgcattcaatcgccctccccgatgcttgccaatggctga
